# Using genomic scars to select immunotherapy beneficiaries in advanced non-small cell lung cancer

**DOI:** 10.1101/2022.09.23.509152

**Authors:** H. C. Donker, B. van Es, M. Tamminga, G. A. Lunter, L. C. L. T. van Kempen, E. Schuuring, T. J. N. Hiltermann, H. J. M. Groen

## Abstract

In advanced non-small cell lung cancer (NSCLC), response to immunotherapy is difficult to predict from pre-treatment information. Given the toxicity of immunotherapy and its financial burden on the healthcare system, we set out to identify patients for whom treatment is effective. To this end, we used mutational signatures from DNA mutations in pre-treatment tissue. Single base substitutions, doublet base substitutions, indels, and copy number alteration signatures were analysed in *m* = 101 patients (the discovery set). We found that tobacco smoking signature (SBS4) and thiopurine chemotherapy exposure-associated signature (SBS87) were linked to durable benefit. Combining both signatures in a machine learning model separated patients with a progression-free survival hazard ratio of  on the cross-validated discovery set and  on an independent external validation set (*m* = 56). This paper demonstrates that the fingerprints of mutagenesis, codified through mutational signatures, select advanced NSCLC patients who may benefit from immunotherapy, thus potentially reducing unnecessary patient burden.
