## Supplementary Tables 1-3 for "Using genomic scars to select immunotherapy beneficiaries in advanced non-small cell lung cancer": Supplementary Table 1.xlsm

### Sheet: Overview
	This spreadsheet contains all the analysed signatures based on COSMIC v3.3.
artefact	Is this signature marked as possible sequencing artefact by COSMIC?
low variance	Whether the signature had zero variance in either the durable benefit or non-durable benefit group.
analysed	Whether the signature was analysed.
statistic	Kolmogorov-Smirnov test statistic comparing patients with and without durable benefit
pvalue	Corresponding p-value
pvalue-corrected	P-value after applying Benjamini-Hochberg multiple testing correction

### Sheet: Single base substitution signat
	artefact	low variance	analysed	statistic	pvalue	pvalue-corrected
SBS1	0	0	1	0.188596	0.358777	1
SBS10a	0	0	1	0.111111	0.912915	1
SBS10b	0	0	1	0.105263	0.940047	1
SBS10c	0	1	0
SBS10d	0	0	1	0.0175439	1	1
SBS11	0	1	0
SBS12	0	0	1	0.0380117	1	1
SBS13	0	0	1	0.288012	0.0402058	0.763911
SBS14	0	0	1	0.254386	0.0938911	0.960128
SBS15	0	0	1	0.20614	0.261414	1
SBS16	0	0	1	0.0687135	0.999531	1
SBS17a	0	0	1	0.197368	0.307707	1
SBS17b	0	0	1	0.124269	0.834444	1
SBS18	0	0	1	0.0555556	0.999994	1
SBS19	0	0	1	0.0862573	0.989918	1
SBS2	0	0	1	0.147661	0.658103	1
SBS20	0	0	1	0.114035	0.897311	1
SBS21	0	0	1	0.0730994	0.998699	1
SBS22	0	0	1	0.125731	0.822975	1
SBS23	0	0	1	0.0204678	1	1
SBS24	0	0	1	0.25	0.103776	0.960128
SBS25	0	0	1	0.0745614	0.998405	1
SBS26	0	0	1	0.0350877	1	1
SBS27	1	0	0
SBS28	0	0	1	0.0555556	0.999994	1
SBS29	0	0	1	0.23538	0.143963	1
SBS3	0	0	1	0.111111	0.912915	1
SBS30	0	0	1	0.131579	0.782296	1
SBS31	0	0	1	0.0921053	0.980577	1
SBS32	0	1	0
SBS33	0	0	1	0.0423977	1	1
SBS34	0	0	1	0.0833333	0.993186	1
SBS35	0	0	1	0.125731	0.822975	1
SBS36	0	0	1	0.0321637	1	1
SBS37	0	1	0
SBS38	0	1	0
SBS39	0	0	1	0.112573	0.906006	1
SBS4	0	0	1	0.44883	0.00015253	0.0144903
SBS40	0	1	0
SBS41	0	1	0
SBS42	0	0	1	0.0979532	0.96484	1
SBS43	1	0	0
SBS44	0	0	1	0.0277778	1	1
SBS45	1	0	0
SBS46	1	0	0
SBS47	1	0	0
SBS48	1	0	0
SBS49	1	0	0
SBS5	0	1	0
SBS50	1	0	0
SBS51	1	0	0
SBS52	1	0	0
SBS53	1	0	0
SBS54	1	0	0
SBS55	1	0	0
SBS56	1	0	0
SBS57	1	0	0
SBS58	1	0	0
SBS59	1	0	0
SBS6	0	0	1	0.0482456	1	1
SBS60	1	0	0
SBS7a	0	0	1	0.222222	0.190275	1
SBS7b	0	0	1	0.147661	0.658103	1
SBS7c	0	0	1	0.0307018	1	1
SBS7d	0	0	1	0.105263	0.940047	1
SBS8	0	0	1	0.159357	0.565408	1
SBS84	0	0	1	0.0380117	1	1
SBS85	0	1	0
SBS86	0	0	1	0.263158	0.075858	0.960128
SBS87	0	0	1	0.428363	0.000357866	0.0169986
SBS88	0	0	1	0.102339	0.952335	1
SBS89	0	0	1	0.0175439	1	1
SBS9	0	1	0
SBS90	0	1	0
SBS91	0	0	1	0.0438596	1	1
SBS92	0	1	0
SBS93	0	1	0
SBS94	0	0	1	0.0833333	0.993186	1

### Sheet: Doublet base substitution signa
	artefact	low variance	analysed	statistic	pvalue	pvalue-corrected
DBS1	0	0	1	0.0146199	1	1
DBS10	0	0	1	0.0380117	1	1
DBS11	0	0	1	0.29386	0.0344207	0.763911
DBS2	0	0	1	0.330409	0.0119144	0.377289
DBS3	0	0	1	0.0672515	0.99968	1
DBS4	0	0	1	0.0994152	0.961515	1
DBS5	0	0	1	0.226608	0.173834	1
DBS6	0	0	1	0.121345	0.853964	1
DBS7	0	0	1	0.124269	0.834444	1
DBS8	0	0	1	0.0175439	1	1
DBS9	0	0	1	0.0833333	0.993186	1

### Sheet: Short insertion-deletion signat
	artefact	low variance	analysed	statistic	pvalue	pvalue-corrected
ID1	0	0	1	0.0964912	0.969445	1
ID10	0	0	1	0.122807	0.844283	1
ID11	0	0	1	0.172515	0.466933	1
ID12	0	0	1	0.0877193	0.987788	1
ID13	0	0	1	0.188596	0.358777	1
ID14	0	0	1	0.0482456	1	1
ID15	0	0	1	0.0657895	0.999788	1
ID16	0	0	1	0.114035	0.897311	1
ID17	0	0	1	0.103801	0.946277	1
ID18	0	1	0
ID2	0	0	1	0.109649	0.921106	1
ID3	0	0	1	0.247076	0.111173	0.960128
ID4	0	0	1	0.0511696	0.999999	1
ID5	0	0	1	0.114035	0.897311	1
ID6	0	0	1	0.0921053	0.980577	1
ID7	0	0	1	0.204678	0.26872	1
ID8	0	0	1	0.0599415	0.999963	1
ID9	0	0	1	0.0906433	0.982647	1

### Sheet: Copy number alteration signatur
	artefact	low variance	analysed	statistic	pvalue	pvalue-corrected
CN1	0	0	1	0.138889	0.726284	1
CN10	0	0	1	0.255848	0.0904546	0.960128
CN11	0	0	1	0.0964912	0.969445	1
CN12	0	0	1	0.166667	0.508358	1
CN13	0	0	1	0.0847953	0.991771	1
CN14	0	0	1	0.112573	0.906006	1
CN15	0	0	1	0.0745614	0.998405	1
CN16	0	0	1	0.0833333	0.993186	1
CN17	0	0	1	0.157895	0.57683	1
CN18	0	0	1	0.0350877	1	1
CN19	0	0	1	0.0672515	0.99968	1
CN2	0	0	1	0.162281	0.543329	1
CN20	0	0	1	0.152047	0.623523	1
CN21	0	0	1	0.131579	0.782296	1
CN22	1	0	0
CN23	1	0	0
CN24	1	0	0
CN3	0	0	1	0.178363	0.425164	1
CN4	0	0	1	0.277778	0.0526254	0.833235
CN5	0	0	1	0.0862573	0.989918	1
CN6	0	0	1	0.106725	0.933728	1
CN7	0	1	0
CN8	0	0	1	0.0979532	0.96484	1
CN9	0	0	1	0.169591	0.488408	1
