## Supplementary Tables 1-3 for "Using genomic scars to select immunotherapy beneficiaries in advanced non-small cell lung cancer": Supplementary Table 3.xlsm

### Sheet: discovery
patient_id	durable benefit	predicted probability	predicted class	correct
HRTW_CPCT02010655T	0	0.339256	0	TN
HRTW_CPCT02010667T	1	0.622603	1	TP
HRTW_CPCT02230060T	1	0.734274	1	TP
HRTW_CPCT02010272T	1	0.413275	0	FN
HRTW_CPCT02020294T	0	0.382175	0	TN
HRTW_CPCT02020306T	0	0.312888	0	TN
HRTW_CPCT02020308T	0	0.371026	0	TN
HRTW_CPCT02020305T	0	0.106762	0	TN
HRTW_CPCT02010356T	0	0.319338	0	TN
HRTW_CPCT02020337T	1	0.410661	0	FN
HRTW_CPCT02010373T	1	0.843605	1	TP
HRTW_CPCT02020353T	1	0.508113	1	TP
HRTW_CPCT02020334T	1	0.520858	1	TP
HRTW_CPCT02040039T	0	0.371026	0	TN
HRTW_CPCT02010333TII	0	0.279686	0	TN
HRTW_CPCT02020535T	1	0.487115	1	TP
HRTW_CPCT02010603T	0	0.213272	0	TN
HRTW_CPCT02020555T	0	0.324768	0	TN
HRTW_CPCT02010621T	1	0.288402	0	FN
HRTW_CPCT02120040T	1	0.618967	1	TP
HRTW_CPCT02080138T	1	0.776368	1	TP
HRTW_CPCT02010455T	0	0.320576	0	TN
HRTW_CPCT02010451T	0	0.276833	0	TN
HRTW_CPCT02020452T	0	0.292989	0	TN
HRTW_CPCT02020482T	0	0.45424	1	FP
HRTW_CPCT02010524T	1	0.513471	1	TP
HRTW_CPCT02010530T	0	0.0872503	0	TN
HRTW_CPCT02010536T	0	0.180565	0	TN
HRTW_CPCT02020485T	0	0.106762	0	TN
HRTW_CPCT02040092T	0	0.0774658	0	TN
HRTW_CPCT02060086T	1	0.237944	0	FN
HRTW_CPCT02050294T	1	0.599491	1	TP
HRTW_CPCT02120097T	0	0.303521	0	TN
HRTW_CPCT02070276T	1	0.597354	1	TP
HRTW_CPCT02010727T	1	0.423241	0	FN
HRTW_CPCT02020671T	1	0.993705	1	TP
HRTW_CPCT02040216T	0	0.106762	0	TN
HRTW_CPCT02010760T	0	0.365762	0	TN
HRTW_CPCT02010779T	1	0.272074	0	FN
HRTW_CPCT02100156T	0	0.389886	0	TN
HRTW_CPCT02100149T	0	0.257588	0	TN
HRTW_CPCT02010807T	1	0.229093	0	FN
HRTW_CPCT02010780T	0	0.959961	1	FP
HRTW_CPCT02010722TII	0	0.291633	0	TN
HRTW_CPCT02010811T	0	0.243628	0	TN
HRTW_CPCT02010683T	1	0.51762	1	TP
HRTW_CPCT02010852T	0	0.434396	0	TN
HRTW_CPCT02010847T	1	0.748381	1	TP
HRTW_CPCT02120147T	0	0.350392	0	TN
HRTW_CPCT02120140T	0	0.342675	0	TN
HRTW_CPCT02010874T	0	0.383766	0	TN
HRTW_CPCT02190043T	0	0.647243	1	FP
HRTW_CPCT02390030T	1	0.263518	0	FN
HRTW_CPCT02010904T	0	0.244852	0	TN
HRTW_CPCT02020788T	1	0.435217	0	FN
HRTW_CPCT02010913T	1	0.36778	0	FN
HRTW_CPCT02010911T	0	0.918582	1	FP
HRTW_CPCT02120161T	0	0.274871	0	TN
HRTW_CPCT02010924T	1	0.20503	0	FN
HRTW_CPCT02010918T	0	0.483997	1	FP
HRTW_CPCT02010925T	1	0.352633	0	FN
HRTW_CPCT02010931T	0	0.106762	0	TN
HRTW_CPCT02030546T	1	0.691835	1	TP
HRTW_CPCT02040298T	0	0.0717308	0	TN
HRTW_CPCT02010979T	1	0.455258	1	TP
HRTW_CPCT02070404T	0	0.282567	0	TN
HRTW_CPCT02270041T	0	0.271211	0	TN
HRTW_CPCT02010980T	0	0.0840722	0	TN
HRTW_CPCT02010976T	0	0.239775	0	TN
HRTW_CPCT02010972T	0	0.860716	1	FP
HRTW_CPCT02010985T	0	0.273377	0	TN
HRTW_CPCT02270043T	0	0.205989	0	TN
HRTW_CPCT02011004T	1	0.499877	1	TP
HRTW_CPCT02011015T	1	0.957339	1	TP
HRTW_CPCT02270045T	0	0.300442	0	TN
HRTW_CPCT02011019T	0	0.0877929	0	TN
HRTW_CPCT02011029T	1	0.246996	0	FN
HRTW_CPCT02011035T	0	0.0795463	0	TN
HRTW_CPCT02011046T	1	0.295065	0	FN
HRTW_CPCT02011047T	0	0.294371	0	TN
HRTW_CPCT02020912T	0	0.22301	0	TN
HRTW_CPCT02011053T	0	0.310898	0	TN
HRTW_CPCT02011055T	1	0.636536	1	TP
HRTW_CPCT02011052T	1	0.536457	1	TP
HRTW_CPCT02270046T	0	0.501322	1	FP
HRTW_CPCT02011080T	1	0.0305369	0	FN
HRTW_CPCT02011079T	0	0.703237	1	FP
HRTW_CPCT02011086T	0	0.282344	0	TN
HRTW_CPCT02011088T	0	0.388284	0	TN
HRTW_CPCT02011087T	0	0.305081	0	TN
HRTW_CPCT02011069T	0	0.370978	0	TN
HRTW_CPCT02020964T	0	0.366726	0	TN
HRTW_CPCT02011107T	1	0.393442	0	FN
HRTW_CPCT02020417T		0.272351	0	undefined
HRTW_CPCT02020429T		0.205599	0	undefined
HRTW_CPCT02040255T		0.341363	0	undefined
HRTW_CPCT02040299T		0.425381	0	undefined
HRTW_CPCT02010977T		0.296708	0	undefined
HRTW_CPCT02010965T		0.0944341	0	undefined
HRTW_CPCT02040115TII		0.203837	0	undefined
HRTW_CPCT02040312T		0.0642558	0	undefined

### Sheet: validation
patient_id	durable benefit	predicted probability	predicted class	correct
AL4602_T_N	1	0.452967	1	TP
AU5884_T_N	0	0.0756871	0	TN
BL3403_T_N	1	0.440601	1	TP
CA9903_T_N	1	0.541531	1	TP
CANSEQU01-0100425-TP-NB-SM-6ZL67-SM-6ZL66	1	0.32099	0	FN
CU9061_T_N		0.455287	1	undefined
DI6359_T_N	1	0.485596	1	TP
DM123062_T_N	0	0.324158	0	TN
FR9547_T_N		0.120653	0	undefined
GR4788_T_N	0	0.217264	0	TN
HE3202_T_N	1	0.824849	1	TP
JB112852_T_N	0	0.0944341	0	TN
KA3947_T_N	1	0.334257	0	FN
LO3793_T_N	0	0.0944341	0	TN
LO5004_T_N	1	0.0667306	0	FN
LUAD-BS-08-013532-TP-NT-SM-9J2Y1-SM-9J2Y2	1	0.24768	0	FN
LUAD-BS-10-J11656-TP-NT-SM-9J2Y7-SM-9J2Y8	0	0.332705	0	TN
LUAD-BS-10-R22401-TP-NB-SM-9J2XK-SM-9HBZR	0	0.284809	0	TN
LUAD-BS-11-F1305-TP-NT-SM-9J2XG-SM-9J2XH	0	0.0944341	0	TN
LUAD-BS-11-R21845-TP-NT-SM-9J2YH-SM-9J2YI	1	0.594182	1	TP
LUAD-BS-12-R10269-TP-NB-SM-9J2XO-SM-9HBZT	0	0.656597	1	FP
LUAD-BS-12-X27523-TP-NT-SM-9J2Y5-SM-9J2Y6	0	0.344856	0	TN
LUAD-BS-13-F33496-TP-NB-SM-9J2XU-SM-9HBZX	0	0.459781	1	FP
LUAD-BS-13-J60666-TP-NB-SM-9J2YL-SM-9HBZW	1	0.0944341	0	FN
LUAD-BS-13-N35728-TP-NB-SM-9J2XI-SM-9HBZQ	1	0.348367	0	FN
LUAD-BS-13-X14864-TP-NB-SM-9J2XQ-SM-9HBZU	0	0.907856	1	FP
LUAD-BS-14-J45174-TP-NT-SM-9J2YJ-SM-9J2YK	0	0.257265	0	TN
LUAD-BS-14-N19784-TP-NT-SM-9J2XW-SM-9J2XX	0	0.229265	0	TN
LUNG-2630-TP-NB-SM-CLFOY-SM-AV34W	1	0.4159	0	FN
Lung-DFCI-11-104-009-TM-NB-SM-5YS7O-SM-5YS7P	1	0.994677	1	TP
M4945_T_N	1	0.624655	1	TP
MA7027_T_N	0	0.365182	0	TN
NI9507_T_N	0	0.402821	0	TN
R7495_T_N	0	0.243302	0	TN
RH090935_T_N	1	0.294375	0	FN
RI1933_T_N	1	0.791642	1	TP
RO3338_T_N	0	0.341363	0	TN
SA9755_T_N	1	0.95395	1	TP
SB010944_T_N	1	0.36616	0	FN
SC0899_T_N	1	0.62179	1	TP
SC6470_T_N	1	0.12658	0	FN
SR070761_T_N	0	0.304126	0	TN
SU2C_Lung-SU2C-DFCI-LUAD-1002-TP-NB-SM-AOL41-SM-A46NE	0	0.287977	0	TN
SU2C_Lung-SU2C-DFCI-LUAD-1003-TP-NB-SM-AOL4D-SM-A46NF	0	0.463634	1	FP
SU2C_Lung-SU2C-DFCI-LUAD-1004-TP-NB-SM-AOL4P-SM-A46NG	0	0.230746	0	TN
SU2C_Lung-SU2C-DFCI-LUAD-1005-TP-NB-SM-AOL52-SM-A46NH	0	0.402821	0	TN
SU2C_Lung-SU2C-DFCI-LUAD-1006-TP-NB-SM-AOL5E-SM-A46NI	1	0.27053	0	FN
SU2C_Lung-SU2C-DFCI-LUAD-1010-TM-NB-SM-AOL6S-SM-A46NM	0	0.307416	0	TN
SU2C_Lung-SU2C-DFCI-LUAD-1011-TM-NB-SM-AOL75-SM-A46NN	0	0.291166	0	TN
SU2C_Lung-SU2C-DFCI-LUAD-1013-TP-NB-SM-AOL7V-SM-A46NP	0	0.229455	0	TN
SU2C_Lung-SU2C-DFCI-LUAD-1016-TM-NB-SM-AOL8W-SM-A46NS	1	0.4103	0	FN
SU2C_Lung-SU2C-DFCI-LUAD-1017-TM-NB-SM-AOL99-SM-A46NT	1	0.992308	1	TP
SU2C_Lung-SU2C-DFCI-LUAD-1018-TP-NB-SM-AOL9H-SM-A46NU	0	0.317404	0	TN
SU2C_Lung-SU2C-DFCI-LUAD-1020-TM-NB-SM-AOL3C-SM-A46NC	1	0.0944341	0	FN
WA7899_T_N	0	0.0944341	0	TN
Y2087_T_N	1	0.284809	0	FN
